# Reverse transcribed ssDNA derepresses translation of a retron antiviral protein

**DOI:** 10.1101/2025.10.22.683967

**Authors:** Karen Zhang, Matías Rojas-Montero, Darshini Poola, Josepha M Klas, Arturo Carabias, Dennis J Zhang, Mario R Mestre, Ruiliang Zhao, Ana Dávila-Hidalgo, Guillermo Montoya, Rafael Pinilla-Redondo, Alejandro González-Delgado, Seth L Shipman

## Abstract

Retrons are bacterial immune systems that prevent the spread of phages by initiating a toxic response within infected hosts. All previously characterized retrons produce high levels of multicopy single-stranded DNA (msDNA) in the cell by reverse transcription, which acts as an antitoxin in the absence of phage infection. However, we describe here a non-canonical mechanism for Type VI retrons, which do not produce detectable msDNA in the absence of phage, yet still provide phage defense. Focusing primarily on Retron-Vpa2, a Type VI retron from *Vibrio parahaemolyticus*, we show broad defense against phages and identify triggers of the system within phage recombination systems. Within the Retron-Vpa2 operon, we find a highly enriched, structured transcript that we term a hybrid RNA (hyRNA), which contains both the retron’s reverse transcription template and a translationally repressed toxic effector coding sequence. We find that phage infection induces the accumulation of high levels of msDNA and that this msDNA is necessary for derepressing translation of the antiviral toxin. These findings present key biological and mechanistic insights into a distinct group of retrons while highlighting the diversity of systems that participate in bacterial immunity.
