## Supplementary Tables for "Reverse transcribed ssDNA derepresses translation of a retron antiviral protein"

### Sheet: SuppTable1 Statistics
	Supplementary Table 1. Statistical details.
	Figure 1
	Panel	Biological Replicates	Comparison	Test	P value	P value summary
	d	3	Phage titer: effect of retron	one-way ANOVA	0.0152	*
			Follow-up: empty vector vs. retron-Eco12	Dunnett's multiple comparisons test (corrected)	0.0181	*
			Follow-up: empty vector vs. retron-Vpa2	Dunnett's multiple comparisons test (corrected)	0.0179	*
	Figure 2
	Panel	Biological Replicates	Comparison	Test	P value	P value summary
	d	3	OD600 at 10 hrs: effect of retron with trigger	one-way ANOVA	0.0023	**
			Follow-up: empty vector + Red vs. retron-Vpa2 + Red	Dunnett's multiple comparisons test (corrected)	0.0017	**
			Follow-up: empty vector + Red vs. retron-Vpa2 + Red beta(T132fs)	Dunnett's multiple comparisons test (corrected)	0.074	ns
			Follow-up: empty vector + Red vs. retron-Vpa2 + Red exo(W163*)	Dunnett's multiple comparisons test (corrected)	0.3921	ns
			Follow-up: empty vector + Red vs. retron-Vpa2 + Beta + Exo	Dunnett's multiple comparisons test (corrected)	0.0029	**
	g	3-4	OD600 at 10 hrs: Effect of retron with trigger	one-way ANOVA	0.0002	***
			Follow-up: empty vector + Red vs. retron-Vpa2 + Red	Šídák's multiple comparisons test (corrected)	0.0073	**
			Follow-up: empty vector + Red vs. retron-Vpa2 + Beta + Exo	Šídák's multiple comparisons test (corrected)	0.0145	*
			Follow-up: empty vector + Red vs. retron-Vpa2 +Gam	Šídák's multiple comparisons test (corrected)	0.996	ns
			Follow-up: empty vector + Red vs. retron-Vpa2 + Beta	Šídák's multiple comparisons test (corrected)	0.9999	ns
			Follow-up: empty vector + Red vs. retron-Vpa2 + Exo	Šídák's multiple comparisons test (corrected)	>0.9999	ns
			Follow-up: empty vector + Red vs. retron-Eco6 + Red	Šídák's multiple comparisons test (corrected)	0.0119	*
			Follow-up: empty vector + Red vs. retron-Eco6 + Gam	Šídák's multiple comparisons test (corrected)	0.0027	**
			Follow-up: empty vector + Red vs. retron-Sen1 + Red	Šídák's multiple comparisons test (corrected)	0.0118	*
			Follow-up: empty vector + Red vs. retron-Sen1 + Gam	Šídák's multiple comparisons test (corrected)	0.0298	*
			Follow-up: retron-Eco6 + Red vs. retron-Eco6 + Gam	Šídák's multiple comparisons test (corrected)	0.9997	ns
			Follow-up: retron-Sen1 + Red vs. retron-Sen1 + Gam	Šídák's multiple comparisons test (corrected)	>0.9999	ns
	Figure 3
	Panel	Biological Replicates	Comparison	Test	P value	P value summary
	d	3	OD600 at 10 hrs: Effect of retron	one-way ANOVA	<0.0001	****
			Follow-up: empty vector + Red vs. SP	Dunnett's multiple comparisons test (corrected)	<0.0001	****
			Follow-up: empty vector + Red vs. retron-Vpa2 + Red	Dunnett's multiple comparisons test (corrected)	<0.0001	****
			Follow-up: empty vector + Red vs. retron-Vpa2 SP(K15*) + Red	Dunnett's multiple comparisons test (corrected)	0.0642	ns
			Follow-up: empty vector + Red vs. retron-Vpa2 SP(I39R, F43R, F45R) + Red	Dunnett's multiple comparisons test (corrected)	0.0035	**
	f	3	OD600 at 10 hrs: Effect of retron	one-way ANOVA	<0.0001	****
			Follow-up: empty vector vs. retron-Vpa2	Dunnett's multiple comparisons test (corrected)	0.8914	ns
			Follow-up: empty vector vs. retron-Vpa2 Δnc-hyRNA	Dunnett's multiple comparisons test (corrected)	<0.0001	****
			Follow-up: empty vector vs. retron-Vpa2 HTH(R7D)	Dunnett's multiple comparisons test (corrected)	<0.0001	****
			Follow-up: empty vector vs. retron-Vpa2 RT(YADD->YAAA)	Dunnett's multiple comparisons test (corrected)	0.9118	ns

### Sheet: SuppTable2 Bacteria Strains
	Supplementary Table 2. Bacteria strains.
	Name	Species	Parental Line	Genotype	Source
	NEB 5-alpha	E. coli	DH5α	fhuA2 Δ(argF-lacZ)U169 phoA glnV44 Φ80 Δ(lacZ)M15 gyrA96 recA1 relA1 endA1 thi-1 hsdR17	Purchased from New England Biolabs (C2987)
	MG1655	E. coli	K-12 W1485	F- lambda- ilvG- rfb-50 rph-1
	MG1655-DE3	E. coli	MG1655	F- ilvG- rfb-50 rph-1 λ(DE3 [lacI lacUV5-T7p07 ind1 sam7 nin5])	This study
	bSLS.114	E. coli	BL21-AI	F- ompT gal dcm lon hsdSB(rB- mB-) [MalB+]K-12(λS) araB::T7RNAP-tetA Δretron-Eco1	Bhattarai-Kline et al. (2022)
	bKAZ020	E. coli	bSLS.114	F- ompT gal dcm lon hsdSB(rB- mB-) [MalB+]K-12(λS) araB::T7RNAP-tetA Δretron-Eco1 ΔrecB::KanR	This study

### Sheet: SuppTable3 Phage Strains
	Supplementary Table 3. Phage strains.
	Name		Accession	Family	Subfamily	Genus	Figure(s)	Source
	lambda_vir	Lambdavirus lambda	LC730321	Unclassified	Lambdavirus	Lambdavirus	1d, 2a, 4a	Luciano Marraffini, The Rockefeller University
	Anhysbus	Escherichia phage anhysbys	MN850648	Myoviridae	Stephanstirmvirinae	Phapecoctavirus	1e	https://www.ncbi.nlm.nih.gov/nuccore/MN850648
	Bas01	Escherichia phage AugustePiccard	MZ501051	Drexlerviridae	Braunvirinae	Unclassified	1e	BASEL Collection, Alexander Harms, ETH
	Bas02	Escherichia phage JeanPiccard	MZ501080	Drexlerviridae	Braunvirinae	Unclassified	1e	BASEL Collection, Alexander Harms, ETH
	Bas03	Escherichia phage JulesPiccard	MZ501087	Drexlerviridae	Braunvirinae	Unclassified	1e	BASEL Collection, Alexander Harms, ETH
	Bas04	Escherichia phage FritzSarasin	MZ501069	Drexlerviridae	Tempevirinae	Warwickvirus	1e	BASEL Collection, Alexander Harms, ETH
	Bas05	Escherichia phage PeterMerian	MZ501101	Drexlerviridae	Tempevirinae	Warwickvirus	1e	BASEL Collection, Alexander Harms, ETH
	Bas06	Escherichia phage KarlJaspers	MZ501090	Drexlerviridae	Tempevirinae	Hanrivervirus	1e	BASEL Collection, Alexander Harms, ETH
	Bas07	Escherichia phage JakobBernoulli	MZ501079	Drexlerviridae	Tempevirinae	Hanrivervirus	1e	BASEL Collection, Alexander Harms, ETH
	Bas08	Escherichia phage DanielBernoulli	MZ501059	Drexlerviridae	Tempevirinae	Tlsvirus	1e	BASEL Collection, Alexander Harms, ETH
	Bas09	Escherichia phage PaulSarasin	MZ501099	Drexlerviridae	Tempevirinae	Changchunvirus	1e	BASEL Collection, Alexander Harms, ETH
	Bas10	Escherichia phage IsaakIselin	MZ501077	Drexlerviridae	Tempevirinae	Henuseptimavirus	1e, 1f	BASEL Collection, Alexander Harms, ETH
	Bas11	Escherichia phage JohannLBurckhardt	MZ501085	Drexlerviridae	Tempevirinae	Henuseptimavirus	1e	BASEL Collection, Alexander Harms, ETH
	Bas12	Escherichia phage BrunoManser	MZ501053	Drexlerviridae	Tunavirinae	Sertoctavirus	1e	BASEL Collection, Alexander Harms, ETH
	Bas13	Escherichia phage LeonhardEuler	MZ501092	Drexlerviridae	Tunavirinae	Tunavirus	1e	BASEL Collection, Alexander Harms, ETH
	Bas14	Escherichia phage TheodorHerzl	MZ501107	Unclassified	Dhillonvirus	Dhillonvirus	1e	BASEL Collection, Alexander Harms, ETH
	Bas15	Escherichia phage PaulFeyerabend	MZ501097	Unclassified	Dhillonvirus	Dhillonvirus	1e	BASEL Collection, Alexander Harms, ETH
	Bas16	Escherichia phage GeorgBuechner	MZ501070	Unclassified	Dhillonvirus	Dhillonvirus	1e	BASEL Collection, Alexander Harms, ETH
	Bas17	Escherichia phage KarlBarth	MZ501088	Unclassified	Dhillonvirus	Dhillonvirus	1e	BASEL Collection, Alexander Harms, ETH
	Bas18	Escherichia phage Oekolampad	MZ501095	Unclassified	Dhillonvirus	Dhillonvirus	1e	BASEL Collection, Alexander Harms, ETH
	Bas19	Escherichia phage ChristophMerian	MZ501057	Unclassified	Queuovirinae	Nonagvirus	1e	BASEL Collection, Alexander Harms, ETH
	Bas20	Escherichia phage FritzHoffmann	MZ501068	Unclassified	Queuovirinae	Nonagvirus	1e	BASEL Collection, Alexander Harms, ETH
	Bas21	Escherichia phage GottfriedDienst	MZ501071	Unclassified	Queuovirinae	Seuratvirus	1e	BASEL Collection, Alexander Harms, ETH
	Bas22	Escherichia phage KurtStettler	MZ501091	Unclassified	Queuovirinae	Seuratvirus	1e	BASEL Collection, Alexander Harms, ETH
	Bas23	Escherichia phage WildeMaa	MZ501112	Unclassified	Queuovirinae	Seuratvirus	1e	BASEL Collection, Alexander Harms, ETH
	Bas24	Escherichia phage SeppeHuegi	MZ501104	Unclassified	Queuovirinae	Seuratvirus	1e	BASEL Collection, Alexander Harms, ETH
	Bas25	Escherichia phage VogelGryff	MZ501110	Unclassified	Queuovirinae	Seuratvirus	1e	BASEL Collection, Alexander Harms, ETH
	Bas26	Escherichia phage GreteKellenberger	MZ501072	Demerecviridae	Markadamsvirinae	Epseptimavirus	1e	BASEL Collection, Alexander Harms, ETH
	Bas27	Escherichia phage TrudiGerster	MZ501108	Demerecviridae	Markadamsvirinae	Epseptimavirus	1e	BASEL Collection, Alexander Harms, ETH
	Bas28	Escherichia phage IrmaTschudi	MZ501076	Demerecviridae	Markadamsvirinae	Epseptimavirus	1e	BASEL Collection, Alexander Harms, ETH
	Bas29	Escherichia phage SuperGirl	MZ501105	Demerecviridae	Markadamsvirinae	Epseptimavirus	1e	BASEL Collection, Alexander Harms, ETH
	Bas30	Escherichia phage TrudiRoth	MZ501109	Demerecviridae	Markadamsvirinae	Epseptimavirus	1e	BASEL Collection, Alexander Harms, ETH
	Bas31	Escherichia phage DaisyDussoix	MZ501058	Demerecviridae	Markadamsvirinae	Tequintavirus	1e	BASEL Collection, Alexander Harms, ETH
	Bas32	Escherichia phage IrisVonRoten	MZ501075	Demerecviridae	Markadamsvirinae	Tequintavirus	1e	BASEL Collection, Alexander Harms, ETH
	Bas33	Escherichia phage HildyBeyeler	MZ501074	Demerecviridae	Markadamsvirinae	Tequintavirus	1e	BASEL Collection, Alexander Harms, ETH
	Bas34	Escherichia phage SelmaRatti	MZ501103	Demerecviridae	Markadamsvirinae	Tequintavirus	1e, 1f	BASEL Collection, Alexander Harms, ETH
	Bas35	Escherichia phage WilhelmHis	MZ501113	Straboviridae	Tevenvirinae	Tequatrovirus	1e	BASEL Collection, Alexander Harms, ETH
	Bas36	Escherichia phage Paracelsus	MZ501096	Straboviridae	Tevenvirinae	Tequatrovirus	1e	BASEL Collection, Alexander Harms, ETH
	Bas37	Escherichia phage KarlGJung	MZ501089	Straboviridae	Tevenvirinae	Tequatrovirus	1e	BASEL Collection, Alexander Harms, ETH
	Bas38	Escherichia phage AugustSocin	MZ501052	Straboviridae	Tevenvirinae	Tequatrovirus	1e	BASEL Collection, Alexander Harms, ETH
	Bas39	Escherichia phage FriedrichMiescher	MZ501066	Straboviridae	Tevenvirinae	Tequatrovirus	1e	BASEL Collection, Alexander Harms, ETH
	Bas40	Escherichia phage FelixPlatter	MZ501065	Straboviridae	Tevenvirinae	Tequatrovirus	1e	BASEL Collection, Alexander Harms, ETH
	Bas41	Escherichia phage FriedrichZschokke	MZ501067	Myoviridae	Tevenvirinae	Tequatrovirus	1e	BASEL Collection, Alexander Harms, ETH
	Bas42	Escherichia phage AndreasVesalius	MZ501050	Straboviridae	Tevenvirinae	Tequatrovirus	1e	BASEL Collection, Alexander Harms, ETH
	Bas43	Escherichia phage TadeuszReichstein	MZ501106	Straboviridae	Tevenvirinae	Tequatrovirus	1e	BASEL Collection, Alexander Harms, ETH
	Bas44	Escherichia phage AdolfPortmann	MZ501046	Straboviridae	Tevenvirinae	Tequatrovirus	1e	BASEL Collection, Alexander Harms, ETH
	Bas45	Escherichia phage PaulHMueller	MZ501098	Straboviridae	Tevenvirinae	Tequatrovirus	1e	BASEL Collection, Alexander Harms, ETH
	Bas46	Escherichia phage ChristianSchoenbein	MZ501056	Straboviridae	Tevenvirinae	Mosigvirus	1e	BASEL Collection, Alexander Harms, ETH
	Bas47	Escherichia phage AlbertHofmann	MZ501047	Straboviridae	Tevenvirinae	Mosigvirus	1e	BASEL Collection, Alexander Harms, ETH
	Bas48	Escherichia phage CarlMeissner	MZ501054	Myoviridae	Vequintavirinae	Vequintavirus	1e	BASEL Collection, Alexander Harms, ETH
	Bas49	Escherichia phage EmilHeitz	MZ501062	Myoviridae	Vequintavirinae	Vequintavirus	1e	BASEL Collection, Alexander Harms, ETH
	Bas50	Escherichia phage DrSchubert	MZ501060	Myoviridae	Vequintavirinae	Vequintavirus	1e	BASEL Collection, Alexander Harms, ETH
	Bas51	Escherichia phage WalterGehring	MZ501111	Myoviridae	Vequintavirinae	Vequintavirus	1e	BASEL Collection, Alexander Harms, ETH
	Bas52	Escherichia phage RudolfGeigy	MZ501102	Myoviridae	Vequintavirinae	Vequintavirus	1e	BASEL Collection, Alexander Harms, ETH
	Bas53	Escherichia phage JohannBauhin	MZ501083	Myoviridae	Vequintavirinae	Vequintavirus	1e, 1f	BASEL Collection, Alexander Harms, ETH
	Bas54	Escherichia phage MaxBurger	MZ501093	Myoviridae	Vequintavirinae	Vequintavirus	1e	BASEL Collection, Alexander Harms, ETH
	Bas55	Escherichia phage JeffSchatz	MZ501082	Myoviridae	Vequintavirinae	Vequintavirus	1e	BASEL Collection, Alexander Harms, ETH
	Bas56	Escherichia phage AlexBoehm	MZ501048	Myoviridae	Vequintavirinae	Vequintavirus	1e	BASEL Collection, Alexander Harms, ETH
	Bas57	Escherichia phage MaxTheCat	MZ501094	Myoviridae	Vequintavirinae	Vequintavirus	1e	BASEL Collection, Alexander Harms, ETH
	Bas58	Escherichia phage HeinrichReichert	MZ501073	Myoviridae	Vequintavirinae	Vequintavirus	1e	BASEL Collection, Alexander Harms, ETH
	Bas59	Escherichia phage EduardKellenberger	MZ501061	Myoviridae	Vequintavirinae	Vequintavirus	1e	BASEL Collection, Alexander Harms, ETH
	Bas60	Escherichia phage PaulScherrer	MZ501100	Myoviridae	Stephanstirmvirinae	Justusliebigvirus	1e	BASEL Collection, Alexander Harms, ETH
	Bas61	Escherichia phage EmilieFrey	MZ501063	Myoviridae	Stephanstirmvirinae	Justusliebigvirus	1e	BASEL Collection, Alexander Harms, ETH
	Bas62	Escherichia phage JohannJBalmer	MZ501084	Myoviridae	Stephanstirmvirinae	Justusliebigvirus	1e	BASEL Collection, Alexander Harms, ETH
	Bas63	Escherichia phage JohannRWettstein	MZ501086	Myoviridae	Ounavirinae	Felixounavirus	1e	BASEL Collection, Alexander Harms, ETH
	Bas64	Escherichia phage JeanTinguely	MZ501081	Autographiviridae	Studiervirinae	Teseptimavirus	1e	BASEL Collection, Alexander Harms, ETH
	Bas65	Escherichia phage JacobBurckhardt	MZ501078	Autographiviridae	Studiervirinae	Teseptimavirus	1e	BASEL Collection, Alexander Harms, ETH
	Bas67	Escherichia phage ErnstBeyeler	MZ501064	Autographiviridae	Studiervirinae	Berlinvirus	1e	BASEL Collection, Alexander Harms, ETH
	Bas68	Escherichia phage CarlSpitteler	MZ501055	Autographiviridae	Studiervirinae	Berlinvirus	1e	BASEL Collection, Alexander Harms, ETH
	Bas69	Escherichia phage AlfredRasser	MZ501049	Schitoviridae	Enquatrovirinae	Enquatrovirus	1e	BASEL Collection, Alexander Harms, ETH
	Gluttony_ev152	Escherichia phage Gluttony_ev152	LR597646	Unclassified	Dhillonvirus	Dhillonvirus	1e	x
	Jahat	Escherichia phage Jahat_MG145	MK552105	Drexlerviridae	Tempevirinae	Warwickvirus	1e	https://www.ncbi.nlm.nih.gov/nuccore/MK552105.1
	Lambda-vir	Lambdavirus lambda	LC730321	Unclassified	Lambdavirus	Lambdavirus	1e	Joseph Bondy-Denomy, UCSF
	Muut	Escherichia phage muut	MN850573	Myoviridae	Stephanstirmvirinae	Justusliebigvirus	1e, 1f	https://www.ncbi.nlm.nih.gov/nuccore/NC_052657.1
	Outra	Escherichia phage outra	MN850645	Myoviridae	Stephanstirmvirinae	Justusliebigvirus	1e	https://www.ncbi.nlm.nih.gov/nuccore/1802645962
	RB69	Escherichia phage RB69 (RB69)	AY303349	Straboviridae	Tevenvirinae	Mosigvirus	1e	https://www.ncbi.nlm.nih.gov/nuccore/NC_004928.1/ (Jacob Bobonis?)
	rV5_ev146	Escherichia phage rV5_ev146	LR699804	Myoviridae	Vequintavirinae	Vequintavirus	1e	x
	rV5_ev156	Escherichia phage rV5_ev156	LR694165	Myoviridae	Vequintavirinae	Vequintavirus	1e	x
	rV5_ev158	Escherichia phage rV5_ev158	LR694611	Myoviridae	Vequintavirinae	Vequintavirus	1e	x
	Stevie_ev116	Escherichia phage Stevie_ev116	LR597656	Drexlerviridae	Tempevirinae	Tlsvirus	1e, 1f, 2b	https://www.ncbi.nlm.nih.gov/nuccore/1779415547
	T2	Escherichia phage T2	AP018813	Straboviridae	Tevenvirinae	Tequatrovirus	1e	Lone Bronsted, KU
	T3	Enterobacteria phage T3	AJ318471	Autographiviridae	Studiervirinae	Teetrevirus	1e	Claudia Igler, ETH
	T4	Escherichia phage T4	AF158101	Straboviridae	Tevenvirinae	Tequatrovirus	1e	Claudia Igler, ETH
	T4_ev151	Escherichia phage T4_ev151	LR597660	Straboviridae	Tevenvirinae	Tequatrovirus	1e	https://www.ncbi.nlm.nih.gov/nuccore/LR597660.1/
	T4_ev240	Escherichia phage T4_ev240	LR597657	Straboviridae	Tevenvirinae	Tequatrovirus	1e	https://www.ncbi.nlm.nih.gov/nuccore/1779415632
	T5	Escherichia phage T5	AY543070	Demerecviridae	Markadamsvirinae	Tequintavirus	1e	Claudia Igler, ETH
	T5_ev212	Escherichia phage T5_ev212	LR597659	Demerecviridae	Markadamsvirinae	Tequintavirus	1e	https://www.ncbi.nlm.nih.gov/nuccore/1779416030
	T5_ev219	Escherichia phage T5_ev219	LR597655	Demerecviridae	Markadamsvirinae	Tequintavirus	1e	https://www.ncbi.nlm.nih.gov/nuccore/1779415390
	T6	Enterobacteria phage T6	AP018814	Straboviridae	Tevenvirinae	Tequatrovirus	1e	Claudia Igler, ETH
	T7	Escherichia phage T7	GU071091	Autographiviridae	Studiervirinae	Teseptimavirus	1e	Lone Bronsted, KU
	Teqhad	Escherichia phage teqhad	MN895434	Straboviridae	Tevenvirinae	Tequatrovirus	1e	https://www.ncbi.nlm.nih.gov/nuccore/MN895434
	Tonn	Escherichia phage tonn	MN850596	Drexlerviridae	Tempevirinae	Warwickvirus	1e	https://www.ncbi.nlm.nih.gov/nuccore/NC_049815.1
	Ukendt	Escherichia phage ukendt	MN850565	Myoviridae	Stephanstirmvirinae	Phapecoctavirus	1e	https://www.ncbi.nlm.nih.gov/nuccore/NC_052661.1

### Sheet: SuppTable4 Plasmids
	Supplementary Table 4. Plasmids.
	Name	Description	Promoter	Inducer(s)	Resistance	Figure(s)	Source
	pSLS.487	Retron-Eco1 (RT-ncRNA only)	T7/lac	IPTG + arabinose	carbenicillin	1c	Khan et al. (2024)
	pSLS.590	Retron-Psp1 (RT-ncRNA only)	T7/lac	IPTG + arabinose	carbenicillin	1c	Khan et al. (2024)
	pSLS.591	Retron-Bfr1 (RT-ncRNA only)	T7/lac	IPTG + arabinose	carbenicillin	1c	Khan et al. (2024)
	pSLS.665	Retron-Tde1 (RT-ncRNA only)	T7/lac	IPTG + arabinose	carbenicillin	1c	Khan et al. (2024)
	pMRM38	retron_Eco12	T7/lac + native	IPTG + arabinose for T7/lac; native promoter is constitutive	carbenicillin	1c, 1d	This study
	pMRM27	Retron-Vpa2	T7/lac + native	IPTG + arabinose for T7/lac; native promoter is constitutive	carbenicillin	1c, 1d-f, 2c-e, 2g, 3a, 3c-f, 4c-d, S2a-b, S3, S6a-b, S8c	This study
	pSLS.628	Retron-Psp2 (RT-ncRNA only)	T7/lac	IPTG + arabinose	carbenicillin	1c	Khan et al. (2024)
	pSLS.668	Retron-Cle1 (RT-ncRNA only)	T7/lac	IPTG + arabinose	carbenicillin	1c	Khan et al. (2024)
	pMRM32	empty vector control for Retron-containing plasmids	T7/lac	IPTG + arabinose	carbenicillin	1d, 2c-g, 3c-f, 4a, S2a-c, S6a-b	This study
	pMRM127	wild-type Red operon	araBAD	arabinose	chloramphenicol	2c-g, 3c-d, 4a, 4h-i, 5e, S2a, S2c, S6a, S9b	This study
	pMRM125	Red beta(T132fs)	araBAD	arabinose	chloramphenicol	2c-d, 5e, S2a	This study
	pMRM126	Red exo(W163*)	araBAD	arabinose	chloramphenicol	2c-d, 5e, S2a	This study
	pKAZ217	Beta + Exo	araBAD	arabinose	chloramphenicol	2c-d, 5e, 2g, S2a	This study
	pMRM120	Gam	araBAD	arabinose	chloramphenicol	2e-g, 4e, 5d, S2b-c	This study
	pMRM119	Beta	araBAD	arabinose	chloramphenicol	2e-g, 4f, 5d, S2b	This study
	pMRM121	Exo	araBAD	arabinose	chloramphenicol	2e-g, 4g, 5d, S2b	This study
	pSLS.493	Retron-Eco6	T7/lac + native	IPTG + arabinose for T7/lac; native promoter is constitutive	chloramphenicol	2f-g, 4i, S2c, S8a, S9b	This study
	pSLS.494	Retron-Sen1	T7/lac + native	IPTG + arabinose for T7/lac; native promoter is constitutive	chloramphenicol	2f-g, S2c, S8b	This study
	pKAZ207	SP with native RBS	T7/lac	IPTG + arabinose	carbenicillin	3c, S6a	This study
	pMRM106	Retron-Vpa2 SP(K15*)	T7/lac + native	IPTG + arabinose for T7/lac; native promoter is constitutive	carbenicillin	3c-d, 4d-i, 5a-c, S6a, S9a-b, S10	This study
	pMRM138	Retron-Vpa2 SP(I39R, F43R, F45R)	T7/lac + native	IPTG + arabinose for T7/lac; native promoter is constitutive	carbenicillin	3c-d, S6a	This study
	pMRM41	Retron-Vpa2 Δnc-hyRNA Δnative_promoter	T7/lac	IPTG + arabinose	carbenicillin	3e-f, S6b	This study
	pKAZ224	Retron-Vpa2 HTH(R7D) Δnative_promoter	T7/lac	IPTG + arabinose	carbenicillin	3e-f, S6b	This study
	pMRM34	retron_Vpa2 RT(YADD->YAAA)	T7/lac + native	IPTG + arabinose for T7/lac; native promoter is constitutive	carbenicillin	3e-f, 4a, 4c, S3, S6b, S8c, S9a	This study
	pMRM106_HTH-HA	Retron-Vpa2 SP(K15*) with HA on HTH C-term	T7/lac + native	IPTG for T7/lac in MG1655-DE3; native promoter is constitutive	carbenicillin	3g, S7a, S7c	This study
	pMRM106_HTH-HA_RT-FLAG	Retron-Vpa2 SP(K15*) with HA on HTH C-term and FLAG on RT C-term	T7/lac + native	IPTG for T7/lac in MG1655-DE3; native promoter is constitutive	carbenicillin	3g-h, S7a-b, S7c	This study
	pMRM106_RT-FLAG	Retron-Vpa2 SP(K15*) with FLAG on RT C-term	T7/lac + native	IPTG for T7/lac in MG1655-DE3; native promoter is constitutive	carbenicillin	3h, S7b, S7c	This study
	pSCL565	Cas1-Cas2	lac	IPTG	spectinomycin	4c-h, S8a-c, S9a	Lopez et al. (2025)
	pKAZ181	Retron-Vpa2 SP(K15*) HTH(R7D)	T7/lac + native	IPTG + arabinose for T7/lac; native promoter is constitutive	carbenicillin	4d, 4i, S9b	This study
	pKAZ193	Retron-Vpa2 SP(K15*) HTH(R7D) RT(YADD->YAAA)	T7/lac + native	IPTG + arabinose for T7/lac; native promoter is constitutive	carbenicillin	4i, S9b	This study
	pKAZ198	6xHis-thrombin-T7-sfGFP1-10	lac	IPTG	kanamycin	5a-b, S10	This study; designed based on Pullmann et al. (2021)
	pKAZ201	sfGFP11	T7/lac	IPTG + arabinose	carbenicillin	5a-b, S10	This study
	pKAZ199	Retron-Vpa2 Δnc-hyRNA Δnative_promoter SP::sfGFP11	T7/lac	IPTG + arabinose	carbenicillin	5a-c, S10	This study
	pKAZ202	SPfirst31AA-6xHis-thrombin-T7-sfGFP1-10	lac	IPTG	kanamycin	5b-f, S10	This study
	pKAZ203	Retron-Vpa2 SP::sfGFP11	T7/lac + native	IPTG + arabinose for T7/lac; native promoter is constitutive	carbenicillin	5c-f	This study
	pKAZ205	Retron-Vpa2 SP::sfGFP11 HTH(R7D)	T7/lac + native	IPTG + arabinose for T7/lac; native promoter is constitutive	carbenicillin	5c	This study
	pKAZ218	Retron-Vpa2 SP::sfGFP11 HTH(R7D) RT(YADD->YAAA)	T7/lac + native	IPTG + arabinose for T7/lac; native promoter is constitutive	carbenicillin	5c	This study
	pKAZ208	empty vector control for trigger-containing plasmids	araBAD	arabinose	chloramphenicol	5d-e	This study
	pKAZ214	Retron-Eco1 (RT-ncRNA only) encoding scrambled msDNA	T7/lac	IPTG + arabinose	spectinomycin	5f	This study
	pKAZ215	Retron-Eco1 (RT-ncRNA only) encoding Retron-Vpa2 truncated msDNA	T7/lac	IPTG + arabinose	spectinomycin	5f	This study
	pKAZ216	Retron-Eco1 (RT-ncRNA only) encoding Retron-Vpa2 full msDNA	T7/lac	IPTG + arabinose	spectinomycin	5f	This study

### Sheet: SuppTable5 Oligos
	Supplementary Table 5. Oligos.
	Name	Direction	Sequence	Purpose
	oSCL1149	F	CTTTCCCTACACGACGCTCTTCCGATCTNTATGGCTGAGTTGGTAGATTGTGACTGGCTT	Amplify E. coli BL21 CRISPR array from leader sequence to second pre-existing spacer. Adds Illumina TruSeq adapters (in bold). Each forward primer contains a unique 8 nt barcode (underlined), allowing for multiplexing of three replicates.
	oSCL1150	F	CTTTCCCTACACGACGCTCTTCCGATCTNNGACGACAGAGTTGGTAGATTGTGACTGGCTT
	oSCL1151	F	CTTTCCCTACACGACGCTCTTCCGATCTNNNTAAAGTCGAGTTGGTAGATTGTGACTGGCTT
	SCL450	R	GGAGTTCAGACGTGTGCTCTTCCGATCTCCGTCAAACTCCGGTACTGTC
	ssExt_pT9_anchor	R	GGAGTTCAGACGTGTGCTCTTCCGATCTTTTTTTTTTV	Primer for complementary strand synthesis of poly(A)-tailed msDNA. Adds reverse Ilumina TruSeq adapter.
	msd_adapt_top	F	ACACTCTTTCCCTACACGACGCTCTTCCGATCTT	Top and bottom strands are annealed together and ligated onto extended msDNA. Adds forward Illumina TruSeq adapter.
	msd_adapt_bottom	R	5Phos/AGATCGGAAGAGCGTCGTGTAGGGAAAGAGTGT/3AmMO/
